# Whole-miRNome sequencing (WMS) - a panel for targeted sequencing of all human miRNA genes

**DOI:** 10.1101/2025.03.09.641621

**Authors:** Paulina Galka-Marciniak, Martyna Olga Urbanek-Trzeciak, Daniel Kuznicki, Natalia Szostak, Adrian Tire, Paulina Maria Nawrocka-Muszynska, Katarzyna Chojnacka, Malwina Suszynska, Katarzyna Klonowska, Karol Czubak, Magdalena Machowska, Anna Philips, Konstantin Maksin, Laura Susok, Michael Sand, Janusz Rys, Jolanta Jura, Magdalena Ratajska, Hanna Dams-Kozlowska, Janusz Kowalewski, Marzena Anna Lewandowska, Piotr Kozlowski

**Affiliations:** Institute of Bioorganic Chemistry, Polish Academy of Sciences, Poznan, Poland; Laboratory of Experimental Medicine, Medical University of Warsaw, Warsaw, Poland; Laboratory of Nuclear Proteins, Faculty of Biotechnology, University of Wroclaw, Wroclaw, Poland; University of Commerce and Services (WSHIU), Medical Department. Poznan, Poland; Department of Dermatology, Venereology and Allergology, Ruhr-University Bochum, Bochum, Germany; Department of Dermatology, Dortmund Hospital gGmbH and Faculty of Health, Witten/Herdecke University, Dortmund, Germany; Department of Dermatology, Venereology and Allergology, St. Josef Hospital, Ruhr-University Bochum, Bochum, Germany; Department of Plastic, Reconstructive and Aesthetic Surgery, St. Josef Hospital, Essen, Germany; Maria Sklodowska-Curie National Research Institute of Oncology, Krakow, Poland; Department of General Biochemistry, Faculty of Biochemistry, Biophysics and Biotechnology, Jagiellonian University, Krakow, Poland; Division of Pathology and Neuropathology, Medical University of Gdansk, Gdansk, Poland; Department of Medical Laboratory Science, University of Otago, Dunedin, New Zealand; Department of Cancer Immunology, Poznan University of Medical Sciences, Poznan, Poland; Department of Diagnostics and Cancer Immunology, Greater Poland Cancer Centre, Poznan, Poland; The Ludwik Rydygier Collegium Medicum, Department of Thoracic Surgery and Tumours, Nicolaus Copernicus University, Bydgoszcz, Poland; The Franciszek Lukaszczyk Oncology Center, Department of Molecular Oncology and Genetics, Bydgoszcz, Poland

**Keywords:** miRNA, somatic mutations, SMAD4, DICER1, miRNA biogenesis, noncoding RNA, miR-142, miRNome, WMS, cancer mutations, miRNA CNA

## Abstract

There is a growing interest in the genetic variation of noncoding genomic elements, including miRNAs, and several mutations in miRNA genes implicated in human diseases, including cancer, have already been detected. However, the lack of dedicated analytical tools severely hampers progress in this area. In this study, we developed whole-miRNome sequencing (WMS), which enables targeted sequencing of all human miRNA genes (n∼2000) and 28 miRNA biogenesis genes. Herein, by sequencing almost 600 samples, including ∼300 tumor/normal pairs of samples from different cancer types, we identified ∼2, 000 mutations, including 1, 435 cancer somatic mutations, with 879 occurring in miRNA genes. These mutations were located in all parts of the genes, including seed or cleavage sites essential for the functioning of miRNA genes. The high reliability of the mutations was confirmed through various approaches, including different sequencing methods. The analysis identified several miRNA genes with functional enrichment of cancer mutations, including *MIR3928*, specifically mutated in basal cell carcinoma (BCC), indicating its potential role in this cancer. WMS also allowed the identification of multiple copy number alterations, hotspots of which often encompassed miRNA genes. WMS provides highly effective, low-cost sequencing of all miRNA genes in different types of samples, including highly degraded FFPE samples.
