## Supplementary Tables for "Whole-miRNome sequencing (WMS) - a panel for targeted sequencing of all human miRNA genes": Supplementary_Table_S3_Primers.xlsx

### Sheet: primers
Supplementary Table S3. Primers used for mutation validation with Sanger sequencing.
gene name	F_ primer	R_primer	product_size [bp]
EGFR_ex21	GAATTCGGATGCAGAGCTTC	ATCCTGCAGGGAGAGACTGA	500
hsa-mir-2682	GGAGGTGACAAATCCGTGTT	GGGTCTCTCAGGAACGCATA	370
hsa-mir-3612	AAGGGGAATCAGGTGGTTGT	GAGAGGGAGAGGAAGTCAGC	443
hsa-mir-3928	GTCTCGAACTCCTGACCTCA	CCAGCCCAGTCAATCAGTTT	360
hsa-mir-409	ACCTGGGTCTTGCACTCAAC	TACCCCAGAATGGTGCTGAT	357
hsa-mir-448	CCAGAAGAGGCTTTCATGACAG	ACTCACATACCCACTGCCTC	393
hsa-mir-450a-1	TGCATCTTACATTTATCACAGAAGT	GGGGAAAAGAGGCTATCAGG	250
hsa-mir-4725	CTGGGTTCTGAGTTGGCTTT	GATGCACACTGCAAGAACAA	352
hsa-mir-548ae-1	AGAGACTCAAGGGGAAGATGC	TAGTGTGTGTGGCAGGGTGT	486
hsa-mir-6503	TGCTTTAAAATGTTAGGAAGGTAGTAT	GCAACCTTGATTTCAGCTGCA	258
hsa-mir-6507	TCTTGTAGGCTCCAGGTGTG	CTAGTGCTAGGCTGGGCTTC	404
hsa-mir-668	GATTCTCCTGTCAGGGACCA	AACCTACCTTGGAAGCAGCA	399
hsa-mir-6796	GGGGATCACAGGGCAACTAA	CAGAGATCAGGGGCCAGG	404
hsa-mir-6826	CCAACAGGTCGGTCTCTCAT	GCAGTGCCACCAGTGTGTAG	354
hsa-mir-7108	GCTCATCACCTGCTTCTGGA	TCACGAAGCCTTGGTCCG	414
hsa-mir-888	CAAGGTTCTCCTGGGATCAA	GGCAGTGGGCTAGACATGAT	310
KRAS	AGAATGGTCCTGCACCAGTAA	GCAGAACAGCAGTCTGGCTA	473
