## Supplementary Tables for "Whole-miRNome sequencing (WMS) - a panel for targeted sequencing of all human miRNA genes": Supplementary_Table_S7_Hotspot_miRNAs.xlsx

### Sheet: Sheet1
Supplementary Table S7. Recurrently mutated miRNA genes
miRNA ID	CMC status	number of mutations	weighted mut. Score	number of mutated samples	p-value nominal
hsa-mir-548f-4	low confidence	7	7.5	7	9.94152e-7
hsa-mir-4787	low confidence	4	6.5	3	0.003045538202
hsa-mir-520e	non-CMC	4	6	4	0.002848801304
hsa-mir-6503	low confidence	5	5.5	5	0.000242050282
hsa-mir-4445	low confidence	4	5.5	3	0.002661098334
hsa-mir-3915	low confidence	4	5	4
hsa-mir-448	non-CMC	4	5	4
hsa-mir-517c	non-CMC	4	5	4
hsa-mir-548ag-2	low confidence	4	5	4
hsa-mir-4795	low confidence	3	5	2
hsa-mir-6507	low confidence	4	4.5	3
hsa-mir-1283-2	non-CMC	3	4.5	3
hsa-mir-4999	low confidence	3	4.5	2
hsa-mir-518a-1	non-CMC	3	4.5	3
hsa-mir-520d	non-CMC	3	4.5	2
hsa-mir-7157	low confidence	3	4.5	3
hsa-mir-3928	non-CMC	4	4	4
hsa-mir-409	non-CMC	4	4	3
hsa-mir-521-1	non-CMC	3	4	3
hsa-mir-8053	low confidence	3	4	3
hsa-mir-548b	non-CMC	2	4	2
hsa-mir-105-2	non-CMC	3	3.5	3
hsa-mir-206	CMC	3	3.5	3
hsa-mir-218-2	CMC	3	3.5	3
hsa-mir-27a	CMC	3	3.5	3
hsa-mir-3138	non-CMC	3	3.5	3
hsa-mir-381	non-CMC	3	3.5	3
hsa-mir-4436a	low confidence	3	3.5	3
hsa-mir-4437	low confidence	3	3.5	3
hsa-mir-4698	low confidence	3	3.5	3
hsa-mir-516a-2	non-CMC	3	3.5	3
hsa-mir-663b	low confidence	3	3.5	2
hsa-mir-7158	low confidence	3	3.5	3
hsa-mir-3689d-2	low confidence	2	3.5	2
hsa-mir-4493	low confidence	2	3.5	2
hsa-mir-450a-1	non-CMC	2	3.5	2
hsa-mir-548f-1	low confidence	2	3.5	2
hsa-mir-548i-4	low confidence	2	3.5	2
hsa-mir-5580	low confidence	2	3.5	2
hsa-mir-8078	low confidence	2	3.5	2
hsa-mir-218-1	CMC	3	3	3
hsa-mir-3147	low confidence	3	3	3
hsa-mir-4464	low confidence	3	3	3
hsa-mir-4465	low confidence	3	3	3
hsa-mir-487b	non-CMC	3	3	3
hsa-mir-507	non-CMC	3	3	3
hsa-mir-1244-2	low confidence	2	3	2
hsa-mir-1269a	non-CMC	2	3	2
hsa-mir-1913	non-CMC	2	3	2
hsa-mir-194-1	CMC	2	3	2
hsa-mir-3137	low confidence	2	3	2
hsa-mir-320a	CMC	2	3	2
hsa-mir-3616	non-CMC	2	3	2
hsa-mir-3682	low confidence	2	3	2
hsa-mir-3689d-1	low confidence	2	3	2
hsa-mir-373	CMC	2	3	2
hsa-mir-378b	low confidence	2	3	2
hsa-mir-3910-2	low confidence	2	3	2
hsa-mir-4264	low confidence	2	3	2
hsa-mir-4444-1	low confidence	2	3	2
hsa-mir-4478	low confidence	2	3	2
hsa-mir-4642	low confidence	2	3	2
hsa-mir-4650-2	low confidence	2	3	2
hsa-mir-4711	low confidence	2	3	2
hsa-mir-4783	low confidence	2	3	2
hsa-mir-4804	low confidence	2	3	2
hsa-mir-519c	non-CMC	2	3	2
hsa-mir-543	non-CMC	2	3	2
hsa-mir-548ab	low confidence	2	3	2
hsa-mir-548e	non-CMC	2	3	2
hsa-mir-548j	non-CMC	2	3	2
hsa-mir-548y	low confidence	2	3	2
hsa-mir-557	low confidence	2	3	2
hsa-mir-590	non-CMC	2	3	2
hsa-mir-617	low confidence	2	3	2
hsa-mir-6785	low confidence	2	3	2
hsa-mir-7159	low confidence	2	3	2
hsa-mir-7853	low confidence	2	3	2
hsa-mir-7856	low confidence	2	3	2
hsa-mir-8068	low confidence	2	3	2
hsa-mir-8072	low confidence	2	3	1
hsa-mir-8084	low confidence	2	3	2
hsa-mir-105-1	non-CMC	2	2.5	2
hsa-mir-1243	low confidence	2	2.5	2
hsa-mir-1252	non-CMC	2	2.5	2
hsa-mir-1255a	low confidence	2	2.5	2
hsa-mir-148b	CMC	2	2.5	1
hsa-mir-1911	non-CMC	2	2.5	2
hsa-mir-199b	CMC	2	2.5	2
hsa-mir-2392	low confidence	2	2.5	2
hsa-mir-23b	CMC	2	2.5	2
hsa-mir-2681	non-CMC	2	2.5	2
hsa-mir-297	low confidence	2	2.5	2
hsa-mir-302a	non-CMC	2	2.5	2
hsa-mir-3156-1	low confidence	2	2.5	2
hsa-mir-3174	non-CMC	2	2.5	2
hsa-mir-3189	non-CMC	2	2.5	2
hsa-mir-323b	non-CMC	2	2.5	2
hsa-mir-339	non-CMC	2	2.5	1
hsa-mir-346	non-CMC	2	2.5	2
hsa-mir-383	non-CMC	2	2.5	2
hsa-mir-3910-1	low confidence	2	2.5	2
hsa-mir-3919	low confidence	2	2.5	2
hsa-mir-3941	low confidence	2	2.5	2
hsa-mir-4275	low confidence	2	2.5	2
hsa-mir-433	non-CMC	2	2.5	2
hsa-mir-4431	low confidence	2	2.5	2
hsa-mir-4444-2	low confidence	2	2.5	2
hsa-mir-4447	low confidence	2	2.5	2
hsa-mir-4451	low confidence	2	2.5	2
hsa-mir-4453	low confidence	2	2.5	2
hsa-mir-4510	low confidence	2	2.5	2
hsa-mir-4526	low confidence	2	2.5	2
hsa-mir-4641	low confidence	2	2.5	2
hsa-mir-4717	low confidence	2	2.5	1
hsa-mir-4759	low confidence	2	2.5	2
hsa-mir-4786	non-CMC	2	2.5	2
hsa-mir-485	non-CMC	2	2.5	2
hsa-mir-500a	non-CMC	2	2.5	2
hsa-mir-513a-1	non-CMC	2	2.5	2
hsa-mir-517b	non-CMC	2	2.5	2
hsa-mir-527	non-CMC	2	2.5	2
hsa-mir-541	non-CMC	2	2.5	2
hsa-mir-548g	non-CMC	2	2.5	2
hsa-mir-548h-4	non-CMC	2	2.5	2
hsa-mir-548t	low confidence	2	2.5	2
hsa-mir-548w	low confidence	2	2.5	2
hsa-mir-551b	non-CMC	2	2.5	2
hsa-mir-5683	non-CMC	2	2.5	2
hsa-mir-572	low confidence	2	2.5	2
hsa-mir-5739	low confidence	2	2.5	2
hsa-mir-585	non-CMC	2	2.5	2
hsa-mir-6127	low confidence	2	2.5	2
hsa-mir-632	low confidence	2	2.5	2
hsa-mir-6499	low confidence	2	2.5	2
hsa-mir-6512	low confidence	2	2.5	2
hsa-mir-653	non-CMC	2	2.5	2
hsa-mir-6750	low confidence	2	2.5	2
hsa-mir-6752	low confidence	2	2.5	2
hsa-mir-6755	low confidence	2	2.5	2
hsa-mir-6775	low confidence	2	2.5	2
hsa-mir-7108	low confidence	2	2.5	1
hsa-mir-7111	non-CMC	2	2.5	2
hsa-mir-7161	non-CMC	2	2.5	2
hsa-mir-7978	low confidence	2	2.5	2
hsa-mir-8065	low confidence	2	2.5	2
hsa-mir-8087	low confidence	2	2.5	2
hsa-mir-892b	non-CMC	2	2.5	2
hsa-mir-934	non-CMC	2	2.5	2
hsa-mir-1197	non-CMC	2	2	2
hsa-mir-1246	low confidence	2	2	2
hsa-mir-1258	low confidence	2	2	2
hsa-mir-1283-1	non-CMC	2	2	2
hsa-mir-1299	low confidence	2	2	2
hsa-mir-215	CMC	2	2	2
hsa-mir-2467	non-CMC	2	2	2
hsa-mir-3119-1	low confidence	2	2	2
hsa-mir-3119-2	low confidence	2	2	2
hsa-mir-3160-1	low confidence	2	2	2
hsa-mir-3160-2	low confidence	2	2	2
hsa-mir-3175	low confidence	2	2	2
hsa-mir-3202-1	low confidence	2	2	2
hsa-mir-3202-2	low confidence	2	2	2
hsa-mir-3612	low confidence	2	2	2
hsa-mir-378e	low confidence	2	2	2
hsa-mir-3909	non-CMC	2	2	2
hsa-mir-3929	low confidence	2	2	2
hsa-mir-4267	low confidence	2	2	2
hsa-mir-4308	low confidence	2	2	2
hsa-mir-4425	low confidence	2	2	2
hsa-mir-4428	low confidence	2	2	2
hsa-mir-4473	low confidence	2	2	2
hsa-mir-4491	low confidence	2	2	2
hsa-mir-449c	non-CMC	2	2	2
hsa-mir-452	non-CMC	2	2	2
hsa-mir-4636	low confidence	2	2	2
hsa-mir-4770	low confidence	2	2	2
hsa-mir-522	non-CMC	2	2	2
hsa-mir-525	non-CMC	2	2	2
hsa-mir-548ae-1	low confidence	2	2	2
hsa-mir-548aw	low confidence	2	2	2
hsa-mir-564	low confidence	2	2	2
hsa-mir-571	low confidence	2	2	2
hsa-mir-622	low confidence	2	2	2
hsa-mir-643	non-CMC	2	2	2
hsa-mir-6768	low confidence	2	2	2
hsa-mir-6788	low confidence	2	2	2
hsa-mir-718	low confidence	2	2	2
hsa-mir-7702	low confidence	2	2	2
hsa-mir-92b	non-CMC	2	2	1
hsa-mir-101-1	CMC	1	2	1
hsa-mir-1-1	CMC	1	2	1
hsa-mir-1256	low confidence	1	2	1
hsa-mir-1260a	low confidence	1	2	1
hsa-mir-1267	low confidence	1	2	1
hsa-mir-1302-4	low confidence	1	2	1
hsa-mir-139	CMC	1	2	1
hsa-mir-146b	CMC	1	2	1
hsa-mir-1912	non-CMC	1	2	1
hsa-mir-34c	CMC	1	2	1
hsa-mir-3622a	non-CMC	1	2	1
hsa-mir-3686	low confidence	1	2	1
hsa-mir-3942	non-CMC	1	2	1
hsa-mir-4271	low confidence	1	2	1
hsa-mir-4659a	non-CMC	1	2	1
hsa-mir-4749	non-CMC	1	2	1
hsa-mir-4788	low confidence	1	2	1
hsa-mir-488	non-CMC	1	2	1
hsa-mir-490	non-CMC	1	2	1
hsa-mir-498	non-CMC	1	2	1
hsa-mir-5001	non-CMC	1	2	1
hsa-mir-502	non-CMC	1	2	1
hsa-mir-5090	low confidence	1	2	1
hsa-mir-518f	non-CMC	1	2	1
hsa-mir-548ag-1	low confidence	1	2	1
hsa-mir-5586	non-CMC	1	2	1
hsa-mir-579	non-CMC	1	2	1
hsa-mir-598	non-CMC	1	2	1
hsa-mir-618	low confidence	1	2	1
hsa-mir-6882	low confidence	1	2	1
hsa-mir-885	non-CMC	1	2	1
hsa-mir-890	non-CMC	1	2	1
hsa-mir-106a	CMC	1	1.5	1
hsa-mir-1178	low confidence	1	1.5	1
hsa-mir-1193	non-CMC	1	1.5	1
hsa-mir-1237	low confidence	1	1.5	1
hsa-mir-1244-1	low confidence	1	1.5	1
hsa-mir-1245a	non-CMC	1	1.5	1
hsa-mir-1245b	low confidence	1	1.5	1
hsa-mir-1253	low confidence	1	1.5	1
hsa-mir-125a	CMC	1	1.5	1
hsa-mir-127	non-CMC	1	1.5	1
hsa-mir-1279	low confidence	1	1.5	1
hsa-mir-1292	low confidence	1	1.5	1
hsa-mir-130a	CMC	1	1.5	1
hsa-mir-133a-2	CMC	1	1.5	1
hsa-mir-137	CMC	1	1.5	1
hsa-mir-140	CMC	1	1.5	1
hsa-mir-1468	low confidence	1	1.5	1
hsa-mir-151b	low confidence	1	1.5	1
hsa-mir-153-1	non-CMC	1	1.5	1
hsa-mir-1537	non-CMC	1	1.5	1
hsa-mir-16-2	CMC	1	1.5	1
hsa-mir-181b-2	CMC	1	1.5	1
hsa-mir-181d	non-CMC	1	1.5	1
hsa-mir-184	non-CMC	1	1.5	1
hsa-mir-2114	non-CMC	1	1.5	1
hsa-mir-217	non-CMC	1	1.5	1
hsa-mir-2682	low confidence	1	1.5	1
hsa-mir-30c-1	CMC	1	1.5	1
hsa-mir-30d	CMC	1	1.5	1
hsa-mir-3121	low confidence	1	1.5	1
hsa-mir-3124	low confidence	1	1.5	1
hsa-mir-3130-1	non-CMC	1	1.5	1
hsa-mir-3130-2	non-CMC	1	1.5	1
hsa-mir-3152	low confidence	1	1.5	1
hsa-mir-3157	non-CMC	1	1.5	1
hsa-mir-3164	low confidence	1	1.5	1
hsa-mir-3181	low confidence	1	1.5	1
hsa-mir-3196	low confidence	1	1.5	1
hsa-mir-320c-1	non-CMC	1	1.5	1
hsa-mir-320d-1	low confidence	1	1.5	1
hsa-mir-3622b	low confidence	1	1.5	1
hsa-mir-363	non-CMC	1	1.5	1
hsa-mir-3663	non-CMC	1	1.5	1
hsa-mir-3666	low confidence	1	1.5	1
hsa-mir-3689a	low confidence	1	1.5	1
hsa-mir-3689f	low confidence	1	1.5	1
hsa-mir-369	non-CMC	1	1.5	1
hsa-mir-370	non-CMC	1	1.5	1
hsa-mir-3714	low confidence	1	1.5	1
hsa-mir-376b	non-CMC	1	1.5	1
hsa-mir-378i	low confidence	1	1.5	1
hsa-mir-3913-1	low confidence	1	1.5	1
hsa-mir-3913-2	low confidence	1	1.5	1
hsa-mir-3936	low confidence	1	1.5	1
hsa-mir-3937	low confidence	1	1.5	1
hsa-mir-3978	low confidence	1	1.5	1
hsa-mir-410	non-CMC	1	1.5	1
hsa-mir-411	non-CMC	1	1.5	1
hsa-mir-425	non-CMC	1	1.5	1
hsa-mir-4253	low confidence	1	1.5	1
hsa-mir-4260	low confidence	1	1.5	1
hsa-mir-4324	low confidence	1	1.5	1
hsa-mir-4330	low confidence	1	1.5	1
hsa-mir-4430	low confidence	1	1.5	1
hsa-mir-4467	low confidence	1	1.5	1
hsa-mir-450b	non-CMC	1	1.5	1
hsa-mir-4517	low confidence	1	1.5	1
hsa-mir-4522	low confidence	1	1.5	1
hsa-mir-4523	low confidence	1	1.5	1
hsa-mir-4524a	non-CMC	1	1.5	1
hsa-mir-4524b	low confidence	1	1.5	1
hsa-mir-4528	low confidence	1	1.5	1
hsa-mir-4533	low confidence	1	1.5	1
hsa-mir-4634	low confidence	1	1.5	1
hsa-mir-4643	low confidence	1	1.5	1
hsa-mir-4652	low confidence	1	1.5	1
hsa-mir-4653	low confidence	1	1.5	1
hsa-mir-4657	low confidence	1	1.5	1
hsa-mir-4659b	non-CMC	1	1.5	1
hsa-mir-4662a	non-CMC	1	1.5	1
hsa-mir-4675	low confidence	1	1.5	1
hsa-mir-4678	low confidence	1	1.5	1
hsa-mir-4689	low confidence	1	1.5	1
hsa-mir-4695	low confidence	1	1.5	1
hsa-mir-4713	low confidence	1	1.5	1
hsa-mir-4716	low confidence	1	1.5	1
hsa-mir-4725	low confidence	1	1.5	1
hsa-mir-4738	low confidence	1	1.5	1
hsa-mir-4744	low confidence	1	1.5	1
hsa-mir-4748	low confidence	1	1.5	1
hsa-mir-4756	low confidence	1	1.5	1
hsa-mir-4779	low confidence	1	1.5	1
hsa-mir-4781	low confidence	1	1.5	1
hsa-mir-4789	low confidence	1	1.5	1
hsa-mir-4791	low confidence	1	1.5	1
hsa-mir-4797	low confidence	1	1.5	1
hsa-mir-4798	low confidence	1	1.5	1
hsa-mir-483	CMC	1	1.5	1
hsa-mir-486-1	CMC	1	1.5	1
hsa-mir-487a	non-CMC	1	1.5	1
hsa-mir-494	CMC	1	1.5	1
hsa-mir-499a	non-CMC	1	1.5	1
hsa-mir-499b	low confidence	1	1.5	1
hsa-mir-509-1	non-CMC	1	1.5	1
hsa-mir-509-3	non-CMC	1	1.5	1
hsa-mir-5094	low confidence	1	1.5	1
hsa-mir-510	non-CMC	1	1.5	1
hsa-mir-514a-1	non-CMC	1	1.5	1
hsa-mir-515-1	non-CMC	1	1.5	1
hsa-mir-516b-1	non-CMC	1	1.5	1
hsa-mir-516b-2	non-CMC	1	1.5	1
hsa-mir-518e	non-CMC	1	1.5	1
hsa-mir-5196	low confidence	1	1.5	1
hsa-mir-520b	non-CMC	1	1.5	1
hsa-mir-526a-1	non-CMC	1	1.5	1
hsa-mir-548ad	low confidence	1	1.5	1
hsa-mir-548aj-2	low confidence	1	1.5	1
hsa-mir-548an	low confidence	1	1.5	1
hsa-mir-548az	non-CMC	1	1.5	1
hsa-mir-548h-5	low confidence	1	1.5	1
hsa-mir-548l	low confidence	1	1.5	1
hsa-mir-550a-1	non-CMC	1	1.5	1
hsa-mir-550a-2	non-CMC	1	1.5	1
hsa-mir-5680	low confidence	1	1.5	1
hsa-mir-5692a-1	low confidence	1	1.5	1
hsa-mir-5706	low confidence	1	1.5	1
hsa-mir-5708	low confidence	1	1.5	1
hsa-mir-578	low confidence	1	1.5	1
hsa-mir-588	low confidence	1	1.5	1
hsa-mir-592	non-CMC	1	1.5	1
hsa-mir-595	low confidence	1	1.5	1
hsa-mir-597	non-CMC	1	1.5	1
hsa-mir-6069	low confidence	1	1.5	1
hsa-mir-6076	low confidence	1	1.5	1
hsa-mir-610	low confidence	1	1.5	1
hsa-mir-612	low confidence	1	1.5	1
hsa-mir-613	low confidence	1	1.5	1
hsa-mir-6130	low confidence	1	1.5	1
hsa-mir-630	low confidence	1	1.5	1
hsa-mir-638	low confidence	1	1.5	1
hsa-mir-658	low confidence	1	1.5	1
hsa-mir-668	low confidence	1	1.5	1
hsa-mir-6716	low confidence	1	1.5	1
hsa-mir-6733	non-CMC	1	1.5	1
hsa-mir-6742	non-CMC	1	1.5	1
hsa-mir-6759	low confidence	1	1.5	1
hsa-mir-6780a	low confidence	1	1.5	1
hsa-mir-6796	low confidence	1	1.5	1
hsa-mir-6807	non-CMC	1	1.5	1
hsa-mir-6823	low confidence	1	1.5	1
hsa-mir-6844	low confidence	1	1.5	1
hsa-mir-6850	low confidence	1	1.5	1
hsa-mir-6851	low confidence	1	1.5	1
hsa-mir-6869	low confidence	1	1.5	1
hsa-mir-6884	low confidence	1	1.5	1
hsa-mir-6886	low confidence	1	1.5	1
hsa-mir-7-3	CMC	1	1.5	1
hsa-mir-7849	low confidence	1	1.5	1
hsa-mir-8054	low confidence	1	1.5	1
hsa-mir-8058	low confidence	1	1.5	1
hsa-mir-8064	low confidence	1	1.5	1
hsa-mir-8073	low confidence	1	1.5	1
hsa-mir-8080	low confidence	1	1.5	1
hsa-mir-8081	low confidence	1	1.5	1
hsa-mir-8086	low confidence	1	1.5	1
hsa-mir-920	low confidence	1	1.5	1
hsa-mir-933	low confidence	1	1.5	1
hsa-mir-935	non-CMC	1	1.5	1
hsa-mir-941-4	non-CMC	1	1.5	1
hsa-mir-95	non-CMC	1	1.5	1
hsa-let-7c	CMC	1	1	1
hsa-let-7d	CMC	1	1	1
hsa-mir-1179	low confidence	1	1	1
hsa-mir-1181	low confidence	1	1	1
hsa-mir-1199	low confidence	1	1	1
hsa-mir-1228	low confidence	1	1	1
hsa-mir-1229	low confidence	1	1	1
hsa-mir-1262	low confidence	1	1	1
hsa-mir-1264	non-CMC	1	1	1
hsa-mir-1273h	low confidence	1	1	1
hsa-mir-1277	non-CMC	1	1	1
hsa-mir-128-2	CMC	1	1	1
hsa-mir-1285-1	low confidence	1	1	1
hsa-mir-129-1	CMC	1	1	1
hsa-mir-129-2	CMC	1	1	1
hsa-mir-1296	non-CMC	1	1	1
hsa-mir-1302-5	low confidence	1	1	1
hsa-mir-1302-8	low confidence	1	1	1
hsa-mir-1303	low confidence	1	1	1
hsa-mir-1323	non-CMC	1	1	1
hsa-mir-136	non-CMC	1	1	1
hsa-mir-138-1	CMC	1	1	1
hsa-mir-143	CMC	1	1	1
hsa-mir-146a	CMC	1	1	1
hsa-mir-150	CMC	1	1	1
hsa-mir-152	CMC	1	1	1
hsa-mir-155	CMC	1	1	1
hsa-mir-1587	low confidence	1	1	1
hsa-mir-182	CMC	1	1	1
hsa-mir-185	non-CMC	1	1	1
hsa-mir-1909	low confidence	1	1	1
hsa-mir-190a	non-CMC	1	1	1
hsa-mir-196b	non-CMC	1	1	1
hsa-mir-198	low confidence	1	1	1
hsa-mir-200b	CMC	1	1	1
hsa-mir-200c	CMC	1	1	1
hsa-mir-203a	CMC	1	1	1
hsa-mir-203b	low confidence	1	1	1
hsa-mir-2053	low confidence	1	1	1
hsa-mir-208b	non-CMC	1	1	1
hsa-mir-216a	non-CMC	1	1	1
hsa-mir-2276	non-CMC	1	1	1
hsa-mir-28	CMC	1	1	1
hsa-mir-302f	low confidence	1	1	1
hsa-mir-3064	non-CMC	1	1	1
hsa-mir-31	CMC	1	1	1
hsa-mir-3117	low confidence	1	1	1
hsa-mir-3125	low confidence	1	1	1
hsa-mir-3126	non-CMC	1	1	1
hsa-mir-3127	non-CMC	1	1	1
hsa-mir-3141	low confidence	1	1	1
hsa-mir-3142	low confidence	1	1	1
hsa-mir-3153	low confidence	1	1	1
hsa-mir-3166	low confidence	1	1	1
hsa-mir-3193	low confidence	1	1	1
hsa-mir-3194	non-CMC	1	1	1
hsa-mir-323a	non-CMC	1	1	1
hsa-mir-329-2	non-CMC	1	1	1
hsa-mir-340	non-CMC	1	1	1
hsa-mir-342	CMC	1	1	1
hsa-mir-3610	low confidence	1	1	1
hsa-mir-3614	non-CMC	1	1	1
hsa-mir-3619	non-CMC	1	1	1
hsa-mir-3657	low confidence	1	1	1
hsa-mir-365a	non-CMC	1	1	1
hsa-mir-3667	low confidence	1	1	1
hsa-mir-3668	low confidence	1	1	1
hsa-mir-3672	low confidence	1	1	1
hsa-mir-3677	non-CMC	1	1	1
hsa-mir-3683	low confidence	1	1	1
hsa-mir-3690-1	non-CMC	1	1	1
hsa-mir-3691	low confidence	1	1	1
hsa-mir-371a	non-CMC	1	1	1
hsa-mir-371b	low confidence	1	1	1
hsa-mir-374a	non-CMC	1	1	1
hsa-mir-378d-1	low confidence	1	1	1
hsa-mir-3908	low confidence	1	1	1
hsa-mir-3914-1	low confidence	1	1	1
hsa-mir-3914-2	low confidence	1	1	1
hsa-mir-3923	low confidence	1	1	1
hsa-mir-3925	low confidence	1	1	1
hsa-mir-3926-1	low confidence	1	1	1
hsa-mir-3926-2	low confidence	1	1	1
hsa-mir-3935	low confidence	1	1	1
hsa-mir-3945	low confidence	1	1	1
hsa-mir-3972	low confidence	1	1	1
hsa-mir-3974	low confidence	1	1	1
hsa-mir-3975	low confidence	1	1	1
hsa-mir-3977	low confidence	1	1	1
hsa-mir-4255	low confidence	1	1	1
hsa-mir-4259	low confidence	1	1	1
hsa-mir-4272	low confidence	1	1	1
hsa-mir-4273	low confidence	1	1	1
hsa-mir-4276	low confidence	1	1	1
hsa-mir-4279	low confidence	1	1	1
hsa-mir-4282	low confidence	1	1	1
hsa-mir-4289	low confidence	1	1	1
hsa-mir-4290	low confidence	1	1	1
hsa-mir-4297	low confidence	1	1	1
hsa-mir-4300	low confidence	1	1	1
hsa-mir-4303	low confidence	1	1	1
hsa-mir-4312	low confidence	1	1	1
hsa-mir-4313	low confidence	1	1	1
hsa-mir-4314	low confidence	1	1	1
hsa-mir-4316	low confidence	1	1	1
hsa-mir-4321	low confidence	1	1	1
hsa-mir-4420	low confidence	1	1	1
hsa-mir-4421	low confidence	1	1	1
hsa-mir-4423	non-CMC	1	1	1
hsa-mir-4460	low confidence	1	1	1
hsa-mir-4463	low confidence	1	1	1
hsa-mir-4472-2	low confidence	1	1	1
hsa-mir-4475	low confidence	1	1	1
hsa-mir-4483	low confidence	1	1	1
hsa-mir-4496	low confidence	1	1	1
hsa-mir-449a	CMC	1	1	1
hsa-mir-449b	non-CMC	1	1	1
hsa-mir-450a-2	non-CMC	1	1	1
hsa-mir-4515	low confidence	1	1	1
hsa-mir-455	CMC	1	1	1
hsa-mir-4633	low confidence	1	1	1
hsa-mir-4637	non-CMC	1	1	1
hsa-mir-4645	low confidence	1	1	1
hsa-mir-466	low confidence	1	1	1
hsa-mir-4662b	non-CMC	1	1	1
hsa-mir-4673	low confidence	1	1	1
hsa-mir-4685	low confidence	1	1	1
hsa-mir-4697	low confidence	1	1	1
hsa-mir-4701	low confidence	1	1	1
hsa-mir-4704	low confidence	1	1	1
hsa-mir-4712	low confidence	1	1	1
hsa-mir-4715	low confidence	1	1	1
hsa-mir-4719	low confidence	1	1	1
hsa-mir-4729	low confidence	1	1	1
hsa-mir-4735	low confidence	1	1	1
hsa-mir-4739	low confidence	1	1	1
hsa-mir-4747	low confidence	1	1	1
hsa-mir-4750	low confidence	1	1	1
hsa-mir-4754	low confidence	1	1	1
hsa-mir-4758	low confidence	1	1	1
hsa-mir-4763	low confidence	1	1	1
hsa-mir-4778	non-CMC	1	1	1
hsa-mir-4780	low confidence	1	1	1
hsa-mir-4782	low confidence	1	1	1
hsa-mir-4784	low confidence	1	1	1
hsa-mir-4796	non-CMC	1	1	1
hsa-mir-4801	low confidence	1	1	1
hsa-mir-4802	non-CMC	1	1	1
hsa-mir-486-2	CMC	1	1	1
hsa-mir-492	low confidence	1	1	1
hsa-mir-5002	low confidence	1	1	1
hsa-mir-5007	low confidence	1	1	1
hsa-mir-503	non-CMC	1	1	1
hsa-mir-505	non-CMC	1	1	1
hsa-mir-508	non-CMC	1	1	1
hsa-mir-5088	low confidence	1	1	1
hsa-mir-5093	low confidence	1	1	1
hsa-mir-511	non-CMC	1	1	1
hsa-mir-514a-3	non-CMC	1	1	1
hsa-mir-516a-1	non-CMC	1	1	1
hsa-mir-517a	non-CMC	1	1	1
hsa-mir-518b	non-CMC	1	1	1
hsa-mir-5190	low confidence	1	1	1
hsa-mir-5193	low confidence	1	1	1
hsa-mir-5197	low confidence	1	1	1
hsa-mir-519a-1	non-CMC	1	1	1
hsa-mir-520h	non-CMC	1	1	1
hsa-mir-532	non-CMC	1	1	1
hsa-mir-544a	non-CMC	1	1	1
hsa-mir-544b	low confidence	1	1	1
hsa-mir-548a-1	low confidence	1	1	1
hsa-mir-548a-3	non-CMC	1	1	1
hsa-mir-548al	low confidence	1	1	1
hsa-mir-548as	non-CMC	1	1	1
hsa-mir-548i-2	low confidence	1	1	1
hsa-mir-548x-2	low confidence	1	1	1
hsa-mir-549a	low confidence	1	1	1
hsa-mir-550b-1	low confidence	1	1	1
hsa-mir-550b-2	low confidence	1	1	1
hsa-mir-555	low confidence	1	1	1
hsa-mir-556	non-CMC	1	1	1
hsa-mir-558	low confidence	1	1	1
hsa-mir-5583-1	non-CMC	1	1	1
hsa-mir-5583-2	non-CMC	1	1	1
hsa-mir-567	low confidence	1	1	1
hsa-mir-5684	low confidence	1	1	1
hsa-mir-5688	low confidence	1	1	1
hsa-mir-5691	low confidence	1	1	1
hsa-mir-574	non-CMC	1	1	1
hsa-mir-577	non-CMC	1	1	1
hsa-mir-583	low confidence	1	1	1
hsa-mir-587	low confidence	1	1	1
hsa-mir-605	non-CMC	1	1	1
hsa-mir-6072	low confidence	1	1	1
hsa-mir-6074	low confidence	1	1	1
hsa-mir-6082	low confidence	1	1	1
hsa-mir-6089-1	low confidence	1	1	1
hsa-mir-6131	low confidence	1	1	1
hsa-mir-6134	low confidence	1	1	1
hsa-mir-623	low confidence	1	1	1
hsa-mir-656	non-CMC	1	1	1
hsa-mir-660	non-CMC	1	1	1
hsa-mir-663a	low confidence	1	1	1
hsa-mir-6718	low confidence	1	1	1
hsa-mir-6719	low confidence	1	1	1
hsa-mir-6735	non-CMC	1	1	1
hsa-mir-6741	non-CMC	1	1	1
hsa-mir-6748	low confidence	1	1	1
hsa-mir-6774	low confidence	1	1	1
hsa-mir-6783	low confidence	1	1	1
hsa-mir-6804	low confidence	1	1	1
hsa-mir-6811	low confidence	1	1	1
hsa-mir-6815	low confidence	1	1	1
hsa-mir-6818	low confidence	1	1	1
hsa-mir-6819	low confidence	1	1	1
hsa-mir-6821	low confidence	1	1	1
hsa-mir-6826	low confidence	1	1	1
hsa-mir-6828	low confidence	1	1	1
hsa-mir-6831	low confidence	1	1	1
hsa-mir-6836	low confidence	1	1	1
hsa-mir-6842	non-CMC	1	1	1
hsa-mir-6845	low confidence	1	1	1
hsa-mir-6847	low confidence	1	1	1
hsa-mir-6870	low confidence	1	1	1
hsa-mir-711	low confidence	1	1	1
hsa-mir-7112	low confidence	1	1	1
hsa-mir-7114	low confidence	1	1	1
hsa-mir-7152	low confidence	1	1	1
hsa-mir-762	low confidence	1	1	1
hsa-mir-7844	low confidence	1	1	1
hsa-mir-7973-1	low confidence	1	1	1
hsa-mir-7973-2	low confidence	1	1	1
hsa-mir-8060	low confidence	1	1	1
hsa-mir-8066	low confidence	1	1	1
hsa-mir-8089	low confidence	1	1	1
hsa-mir-888	non-CMC	1	1	1
hsa-mir-889	non-CMC	1	1	1
hsa-mir-892c	non-CMC	1	1	1
hsa-mir-921	low confidence	1	1	1
hsa-mir-922	low confidence	1	1	1
hsa-mir-92a-2	CMC	1	1	1
hsa-mir-9500	low confidence	1	1	1
hsa-mir-96	CMC	1	1	1
